# Decoding human placental cellular and molecular responses to obesity and fetal growth

**DOI:** 10.1101/2025.01.27.634981

**Authors:** Hong Jiang, Emilie Derisoud, Denise Parreira, Nayere Taebnia, Paulo R. Jannig, Reza Zandi Shafagh, Allan Zhao, Congru Li, Macarena Ortiz, Manuel Alejandro Maliqueo, Elisabet Stener-Victorin, Volker M. Lauschke, Qiaolin Deng

**Author notes:** These authors have contributed equally to this work and share first authorship (Hong Jiang, Emilie Derisoud).

## Abstract

Maternal obesity increases risk of large-for-gestational-age (LGA) births and subsequent cardiometabolic disorders in offspring. To identify placental signatures associated with these outcomes, we performed single-nucleus RNAseq on placentas from women with obesity delivering appropriate-for-gestational-age (AGA) or LGA infants, compared to normal-weight controls. In maternal obesity, regardless of fetal growth, syncytiotrophoblasts showed upregulated hypoxia and TNF-α signaling, while cytotrophoblasts exhibited downregulated receptor tyrosine kinase signaling. However, only in LGA placentas, villous non-trophoblasts displayed upregulated TNF-α signaling and inflammatory responses. Notably, Hofbauer cells in LGA placentas presented transcriptional alterations in immunometabolism-related genes and functioned as main signaling senders via *SPP1*. Importantly, we recapitulated syncytiotrophoblast responses to maternal obesity using a novel microfluidic organoids-on-a-chip co-culture. These findings reveal distinct transcriptional responses of placental cell types to maternal obesity and fetal growth, highlighting potential intervention pathways to mitigate future disease risks.
