## Appendix Table S2 for "Decoding human placental cellular and molecular responses to obesity and fetal growth"

### Sheet: Sheet1
			Nuclei number	Shared	Different
B cells	Control	female	5	1	0
		male	12
	O-A	female	28
		male	48
	O-L	female	4
		male	3
CTB	Control	female	441	102	24
		male	847
	O-A	female	433
		male	685
	O-L	female	639
		male	467
EVT	Control	female	78	3	1
		male	8
	O-A	female	0
		male	45
	O-L	female	13
		male	61
VEC	Control	female	269	49	3
		male	533
	O-A	female	325
		male	596
	O-L	female	195
		male	195
VEC_artery	Control	female	63	5	0
		male	100
	O-A	female	58
		male	79
	O-L	female	21
		male	46
Fibroblast	Control	female	200	65	18
		male	648
	O-A	female	251
		male	315
	O-L	female	210
		male	273
Hofbauer cells	Control	female	170	30	14
		male	333
	O-A	female	309
		male	304
	O-L	female	148
		male	460
Monocyte	Control	female	23	1	0
		male	25
	O-A	female	30
		male	127
	O-L	female	39
		male	11
Myofibroblast	Control	female	108	4	1
		male	179
	O-A	female	176
		male	114
	O-L	female	50
		male	106
NK cells	Control	female	37	0	0
		male	45
	O-A	female	64
		male	163
	O-L	female	50
		male	37
STB-a	Control	female	359	39	2
		male	368
	O-A	female	444
		male	267
	O-L	female	246
		male	106
STB-b	Control	female	1260	147	22
		male	1923
	O-A	female	542
		male	903
	O-L	female	1281
		male	230
STB-c	Control	female	2143	243	18
		male	3571
	O-A	female	2024
		male	3402
	O-L	female	3572
		male	985
T cells	Control	female	7	0	0
		male	5
	O-A	female	21
		male	81
	O-L	female	13
		male	7
eSTB	Control	female	39	6	0
		male	82
	O-A	female	30
		male	66
	O-L	female	53
		male	40
pCTB	Control	female	113	13	1
		male	142
	O-A	female	82
		male	132
	O-L	female	199
		male	80
