## Appendix Table S1 for "Decoding human placental cellular and molecular responses to obesity and fetal growth"

### Sheet: Proportion
sample	group	B cells	CTB	EVT	VEC-1	VEC-2	Fibroblast	Hofbauer cells	Monocyte	Myofibroblast	NK cells	STB	T cells	eSTB	pCTB
placenta_248	N-AGA	0.142735	10.1913	0.171282	11.9897	2.25521	14.3591	7.4793	0.342564	4.11076	0.742221	45.7322	0.085641	0.542392	1.85555
placenta_25	O-LAGA	0.096556	15.0306	1.96331	6.27615	1.48053	8.78661	14.8053	0.354039	3.41165	1.19086	42.5169	0.225298	1.28742	2.57483
placenta_303	O-LAGA	0.050556	11.9312	0.101112	1.69363	0.151668	2.42669	2.40142	0.682508	0.581395	0.353893	74.6714	0.075834	1.06168	3.81699
placenta_306	O-AGA	0.513875	7.09147	0	5.07023	1.26756	3.01473	4.45358	0.548133	3.6999	0.993491	69.7842	0.445358	1.02775	2.08976
placenta_312	O-LAGA	0	6.82968	0	7.08263	2.19224	3.37268	2.10793	0.84317	2.10793	0.84317	71.8381	0.252951	0.84317	1.68634
placenta_314	N-AGA	0	4.09091	0	0.909091	1.81818	0.454545	3.63636	0	0	0	89.0909	0	0	0
placenta_32	O-AGA	0.684932	11.9073	0	9.32561	1.10643	8.58799	9.43098	0.737619	3.58272	1.84405	51.2645	0.421496	0	1.10643
placenta_330	O-LAGA	0.07202	6.01368	0.324091	4.60929	0.540151	4.10515	1.90853	0.432121	0.972272	1.29636	77.2416	0.360101	0.396111	1.72848
placenta_357	N-AGA	0.134615	9.25	0.038462	2.13462	0.326923	2.76923	1.21154	0.25	0.673077	0.365385	80.1154	0.038462	1.21154	1.48077
placenta_373	O-AGA	1.31069	15.1921	0.238308	10.0685	1.31069	3.42568	4.49806	3.15758	1.99583	3.99166	48.3765	2.05541	1.69795	2.68097
placenta_60	N-AGA	0.094073	8.29727	1.46755	5.06115	1.18532	3.76294	3.19849	0.432738	2.03199	0.696143	70.7808	0.131703	0.733772	2.12606
placenta_81	O-AGA	0.100756	4.40806	0.93199	6.49874	0.881612	5.03778	3.8539	0.528967	1.18388	0.730479	74.2569	0.302267	0.2267	1.05794
	mean	0.266734	9.18613	0.436342	5.89328	1.20971	5.0086	4.91545	0.692453	2.02928	1.08731	66.3058	0.36621	0.752373	1.85034	100
