## Appendix Table S3 for "Decoding human placental cellular and molecular responses to obesity and fetal growth"

### Sheet: GSEA Hallmark
source	score_x	norm_x	pval_x	score_y	norm_y	pval_y	p.adjust_x	p.adjust_y	c_score	c_p	convergence	Cell type	Common response gene	Divergent response gene
HALLMARK_MITOTIC_SPINDLE	-0.403585	-3.80828	0.000139935	-0.418014	-1.26607	0.205489	0.00125942	0.4461	4.46111	0.0384088	high	STB-a
HALLMARK_EPITHELIAL_MESENCHYMAL_TRANSITION	-0.536939	-3.4997	0.000465776	-0.47858	-1.72232	0.085012	0.00268804	0.382554	5.10598	0.00685871	high	STB-a
HALLMARK_APICAL_JUNCTION	-0.458411	-3.48195	0.000497785	-0.595	-1.53629	0.124468	0.00268804	0.4461	4.60519	0.0178326	high	STB-a
HALLMARK_MITOTIC_SPINDLE	0.539689	4.36384	1.27797e-05	0.286619	1.93683	0.0527663	0.000575085	0.3176	6.50103	0.00641975	high	STB-b
HALLMARK_HYPOXIA	0.583538	3.75359	0.000174322	0.443952	2.45255	0.0141849	0.00196112	0.3176	7.65481	0.0054321	high	STB-b
HALLMARK_COMPLEMENT	0.633272	3.45366	0.000553043	0.463993	1.86893	0.0616323	0.00497739	0.3176	5.57081	0.0395062	high	STB-b
HALLMARK_EPITHELIAL_MESENCHYMAL_TRANSITION	0.565591	3.15616	0.00159862	-0.379624	-1.74031	0.0818042	0.00986959	0.3176	-4.50334	0.0192593	low	STB-b
HALLMARK_TNFA_SIGNALING_VIA_NFKB	0.548219	3.07103	0.00213319	0.475524	2.08447	0.0371176	0.0106659	0.3176	5.98126	0.0217284	high	STB-b
HALLMARK_HYPOXIA	0.528693	3.4291	0.00060558	0.661155	3.64073	0.000271861	0.00655529	0.0125056	21.2436	0.00094518	high	STB-c
HALLMARK_TNFA_SIGNALING_VIA_NFKB	0.595023	3.09938	0.00193929	0.510704	2.63194	0.00848998	0.0117467	0.13018	10.3295	0.0122873	high	STB-c
HALLMARK_COMPLEMENT	0.555161	2.89156	0.00383339	0.589093	2.36873	0.0178493	0.0150324	0.153976	8.29954	0.0330813	high	STB-c
HALLMARK_UV_RESPONSE_DN	-0.495718	-4.17001	3.04588e-05	-0.488491	-3.69087	0.000223485	0.00152294	0.00279356	22.1616	0.002	high	CTB
HALLMARK_APICAL_JUNCTION	-0.449529	-3.32291	0.000890848	-0.457335	-3.333	0.000859158	0.00958827	0.00628232	21.9625	0.0032	high	CTB
HALLMARK_MITOTIC_SPINDLE	-0.357392	-3.63076	0.000282592	-0.467625	-4.35175	1.35053e-05	0.00706479	0.000458453	20.1848	0.0064	high	CTB
HALLMARK_G2M_CHECKPOINT	-0.372285	-3.40321	0.000665989	-0.453724	-4.10267	4.08407e-05	0.00958827	0.000680678	18.12	0.0144	high	CTB
HALLMARK_ADIPOGENESIS	-0.365997	-2.99341	0.00275878	-0.378235	-2.98923	0.0027968	0.0125399	0.0107569	17.834	0.018	high	CTB
HALLMARK_MYC_TARGETS_V2	0.283136	1.43539	0.151175	-0.534034	-2.37149	0.0177167	0.160824	0.0354334	-3.66643	0.0192	low	CTB
HALLMARK_HEME_METABOLISM	-0.381051	-3.10368	0.0019113	-0.36953	-2.99358	0.00275727	0.0125399	0.0107569	17.047	0.0288	high	CTB
HALLMARK_IL2_STAT5_SIGNALING	-0.431829	-3.02287	0.00250389	-0.437545	-3.12399	0.00178419	0.0125399	0.00892094	17.4393	0.0288	high	CTB
HALLMARK_HYPOXIA	-0.39629	-2.87327	0.00406244	-0.414632	-2.85235	0.00433974	0.0169268	0.0144658	16.1141	0.0364	high	CTB
HALLMARK_MITOTIC_SPINDLE	-0.489537	-5.10396	3.3262e-07	-0.508651	-5.33174	9.72762e-08	1.016e-05	4.86381e-06	45.3179	0	high	VEC
HALLMARK_UV_RESPONSE_DN	-0.554718	-5.06594	4.06398e-07	-0.542604	-4.88006	1.06052e-06	1.016e-05	2.65129e-05	42.4884	0.0016	high	VEC
HALLMARK_IL2_STAT5_SIGNALING	-0.506997	-3.61274	0.000302983	-0.5174	-3.667	0.000245412	0.00435879	0.00245412	25.3208	0.0024	high	VEC
HALLMARK_G2M_CHECKPOINT	-0.411104	-3.5549	0.000378124	-0.426327	-3.76648	0.000165567	0.00435879	0.00245412	22.7602	0.0072	high	VEC
HALLMARK_COMPLEMENT	-0.494585	-3.4356	0.000591233	-0.526801	-3.4716	0.00051737	0.00435879	0.00395703	23.1459	0.0032	high	VEC
HALLMARK_KRAS_SIGNALING_UP	-0.529666	-3.42703	0.000610231	-0.506545	-3.4532	0.000553984	0.00435879	0.00395703	23.1528	0.0052	high	VEC
HALLMARK_ESTROGEN_RESPONSE_EARLY	-0.483636	-3.31818	0.00090605	-0.43265	-3.11777	0.00182224	0.00566281	0.00828289	17.7903	0.0332	high	VEC
HALLMARK_HEME_METABOLISM	-0.37031	-3.18994	0.001423	-0.390234	-3.06934	0.00214533	0.00709658	0.0089389	17.8178	0.0292	high	VEC
HALLMARK_APICAL_JUNCTION	-0.430436	-3.16895	0.00152992	-0.4961	-3.69732	0.000217886	0.00709658	0.00245412	16.6103	0.0436	high	VEC
HALLMARK_PROTEIN_SECRETION	-0.414355	-3.10121	0.00192735	-0.430755	-3.27999	0.00103809	0.00741287	0.00576719	17.7558	0.0348	high	VEC
HALLMARK_ADIPOGENESIS	-0.384098	-3.00611	0.00264616	-0.395789	-2.971	0.00296836	0.00883543	0.0114168	17.3583	0.0468	high	VEC
